# Convergent neural representations of acute nociceptive pain in healthy volunteers: A large-scale fMRI meta-analysis

**DOI:** 10.1101/779280

**Authors:** Anna Xu, Bart Larsen, Erica B. Baller, J. Cobb Scott, Vaishnavi Sharma, Azeez Adebimpe, Allan I. Basbaum, Robert H. Dworkin, Robert R. Edwards, Clifford J. Woolf, Simon B. Eickhoff, Claudia R. Eickhoff, Theodore D. Satterthwaite

## Abstract

Characterizing a reliable, pain-related neural signature is critical for translational applications. Many prior fMRI studies have examined acute pain-related brain activation in healthy participants. However, synthesizing these data to identify convergent patterns of activation can be challenging due to the heterogeneity of experimental designs and samples. To address this challenge, we conducted a comprehensive meta-analysis of fMRI studies of stimulus-induced pain in healthy participants. Following pre-registration, two independent reviewers evaluated 4,927 abstracts returned from a search of 8 databases, with 222 fMRI experiments meeting inclusion criteria. We analyzed these experiments using Activation Likelihood Estimation with rigorous type I error control (voxel height *p* < 0.001, cluster *p* < 0.05 FWE-corrected) and found a convergent, largely bilateral pattern of pain-related activation in the secondary somatosensory cortex, insula, midcingulate cortex, and thalamus. Notably, these regions were consistently recruited regardless of stimulation technique, location of induction, and participant sex. These findings suggest a highly-conserved core set of pain-related brain areas, encouraging applications as a biomarker for novel therapeutics targeting acute pain.

**HIGHLIGHTS:**

- Pain stimulation recruits a core set of pain-related brain regions.
- This core set includes thalamus, SII, insula and mid-cingulate cortex.
- These regions were recruited regardless of stimulus modality and stimulus location.
