## Supplementary Table 2 for "Convergent neural representations of acute nociceptive pain in healthy volunteers: A large-scale fMRI meta-analysis"

### Sheet: Sheet1
Citation	Title	Coordinates Used	n	Space	Main	Sex	Modality	Non-thermal	Side	Hand or Arm	Foot or Leg	Visceral	Contrast Type	Foci
Ando 2016	Neural correlates of cough hypersensitivity in humans: evidence for central sensitisation and dysfunctional inhibitory control.	Supplementary Table 1 (Controls)	16	MNI	activation		chemical	non-thermal					pain > rest	12
Ariji 2018	Orthodontic tooth separation activates the hypothalamic area in the human brain	Table 1 (Brass contact gauge)	10	MNI	activation		mechanical	non-thermal	right				pain > rest	14
Asghar 2015	Secondary hyperalgesia phenotypes exhibit differences in brain activation during noxious stimulation.	Table 5,6	40	MNI	activation	male	mechanical	non-thermal			leg		pain > rest	23
Asghar 2016	Calcitonin Gene-Related Peptide Modulates Heat Nociception in the Human Brain - An fMRI Study in Healthy Volunteers.	Table 2 (Positive Activation)	27	MNI	activation		thermal						pain > rest	19
Atlas 2010	Brain Mediators of Predictive Cue Effects on Perceived Pain	Table S1 (HH>LL)	19	MNI	activation		thermal		left	arm			pain > innocuous	7
Atlas 2014	Brain mediators of the effects of noxious heat on pain.	Table 1 (Temperature-related increased)	26	MNI	activation		thermal		left	arm			pain > rest	20
Baliki 2006	Chronic pain and the emotional brain: specific brain activity associated with spontaneous fluctuations of intensity of chronic back pain.	Table S4 (Contrast 3:Thermal pain in healthy controls)	11	MNI	activation		thermal						pain > rest	16
Baliki 2009	Parsing pain perception between nociceptive representation and magnitude estimation.	Table 1 (Pain > Visual)	14	MNI	activation		thermal						pain > rest	13
Baliki 2010	Predicting value of pain and analgesia: nucleus accumbens response to noxious stimuli changes in the presence of chronic pain.	Supplemental Table 2 (Healthy)	16	MNI	activation		thermal						pain > rest	17
Bar 2007	Increased prefrontal activation during pain perception in major depression.	Table 2	13	Tal	activation	female	thermal		right	arm			parametric	18
Becker 2017	Orbitofrontal cortex mediates pain inhibition by monetary reward.	Table 1	24	MNI	activation		thermal			hand			pain > innocuous	13
Benson 2012	Behavioural and neural correlates of visceral pain sensitivity in healthy men and women: does sex matter?	Table 2 (Females, Pain)	15	MNI		female								8
Benson 2012	Behavioural and neural correlates of visceral pain sensitivity in healthy men and women: does sex matter?	Table 2 (Males, Pain)	15	MNI		male								9
Benson 2012	Behavioural and neural correlates of visceral pain sensitivity in healthy men and women: does sex matter?	Table 2 (Pain)	30	MNI	activation		mechanical	non-thermal				visceral	pain > rest	17
Bingel 2007a	fMRI reveals how pain modulates visual object processing in the ventral visual stream.	Table 1 (A) Main Effect of Pain (Pooled over Both Pain Intensities))	16	MNI	activation	male	thermal		left	hand			pain > rest	11
Bogdanov 2015	Cerebral responses and role of the prefrontal cortex in conditioned pain modulation: an fMRI study in healthy subjects.	Table 1 (1A. Early noxious cold-induced BOLD responses)	24	MNI					left	hand				35
Bogdanov 2015	Cerebral responses and role of the prefrontal cortex in conditioned pain modulation: an fMRI study in healthy subjects.	Table 1 (1D. Laser pain-induced responses)	24	MNI					right		foot			9
Bogdanov 2015	Cerebral responses and role of the prefrontal cortex in conditioned pain modulation: an fMRI study in healthy subjects.	Table 1 (1A, 1D)	24	MNI	activation	female	thermal						pain > rest	44
Boland 2014	Central pain processing in chronic chemotherapy-induced peripheral neuropathy: a functional magnetic resonance imaging study.	Table 3	12	Tal	activation		thermal		right				pain > rest	10
Bouhassira 2013	Changes in the modulation of spinal pain processing are related to severity in irritable bowel syndrome.	Table 2 (Painful stimulation, Healthy volunteers)	11	MNI	activation	female	mechanical	non-thermal				visceral	pain > rest	17
Boyle 2007	Cerebral Activation to Intranasal Chemosensory Trigeminal Stimulation	Table 1 (Results from contrast CO_2R-AIR_R)	15	MNI					right					11
Boyle 2007	Cerebral Activation to Intranasal Chemosensory Trigeminal Stimulation	Table 1 (Results from contrast CO_2L-AIR_L)	15	MNI					left					14
Boyle 2007	Cerebral Activation to Intranasal Chemosensory Trigeminal Stimulation	Table 1 (Results from contrast CO_2R-AIR_R; Results from contrast CO_2L-AIR_L)	15	MNI	activation	male	chemical	non-thermal					pain > innocuous	25
Brinkmeyer 2010	Dynamic EEG-informed fMRI modeling of the pain matrix using 20-ms root mean square segments.	Table 1	10	MNI	activation	female	thermal		left	hand			pain > rest	15
Brooks 2017	Resolving the Brainstem Contributions to Attentional Analgesia.	Table 1 (Positive main effect of temperature (i.e., high > low))	20	MNI	activation		thermal		left	arm			pain > innocuous	25
Brugger 2011	Taking sides with pain - lateralization aspects related to cerebral processing of dental pain	Table 2	21	MNI	activation		electrical	non-thermal					pain > rest	73
Brugger 2012	Tracing Toothache Intensity in the Brain	Appendix Table 1	13	MNI	activation	male	electrical	non-thermal	right				pain > rest	20
Choi 2011	Placebo effects on analgesia related to testosterone and premotor activation.	Table S1	15	MNI	activation	male	electrical	non-thermal	left	hand			pain > rest	6
Choi 2016	Step-down vs. step-up noxious stimulation: differential effects on pain perception and patterns of brain activation.	Table S3	21	MNI	activation		thermal		left		leg		pain > rest	11
Cleve 2017	Assessment of intra- and inter-regional interrelations between GABA+, Glx and BOLD during pain perception in the human brain - A combined 1H fMRS and fMRI study.	Table 1	24	MNI	activation	male	thermal		right	hand			pain > rest	7
Coen 2008	Effects of attention on visceral stimulus intensity encoding in the male human brain.	Table 3	12	Tal	activation	male	mechanical	non-thermal				visceral	pain > rest	13
Coen 2009	Negative mood affects brain processing of visceral sensation.	Table 2	12	Tal	activation	male	mechanical	non-thermal				visceral	pain > rest	11
Coen 2011	Neuroticism influences brain activity during the experience of visceral pain.	Supplementary Table 1 (Brain activity during painful visceral stimulation)	31	Tal	activation		mechanical	non-thermal				visceral	pain > rest	25
Cole 2006	Pain sensitivity and fMRI pain-related brain activity in Alzheimer's disease	Supplementary Table 1	15	MNI	activation		mechanical	non-thermal	right	hand			pain > innocuous	21
Cole 2010	Age-related differences in pain sensitivity and regional brain activity evoked by noxious pressure.	Table 2	30	MNI	activation		mechanical	non-thermal	right	hand			pain > innocuous	51
Corradi-Dell' Acqua 2011	Felt and seen pain evoke the same local patterns of cortical activity in insular and cingulate cortex.	Table 2	28	MNI	activation	female	thermal		right	hand			pain > innocuous	16
Davis 2016	Demonstration and validation of a new pressure-based MRI-safe pain tolerance device.	emailed coordinates for Table 1 (Figure 5A)	10	MNI	activation		mechanical	non-thermal	right	hand			parametric	6
De la Fuente-Sandoval 2010	Functional magnetic resonance imaging response to experimental pain in drug-free patients with schizophrenia.	Table 2 (Controls, +1)	13	MNI	activation		thermal		left	hand			pain > innocuous	8
De la Fuente-Sandoval 2012	Neural response to experimental heat pain in stable patients with schizophrenia.	Table 2 (Controls, +1)	13	MNI	activation		thermal		left	hand			pain > innocuous	8
Dobek 2014	Music modulation of pain perception and pain-related activity in the brain, brain stem, and spinal cord: a functional magnetic resonance imaging study.	Table 2A	12	Tal	activation	female	thermal		right	hand			pain > rest	69
Downar 2003	Neural correlates of the prolonged salience of painful stimulation	Table 1	10	Tal	activation		electrical	non-thermal	right	arm			pain > innocuous	9
Dube 2009	Brain activity associated with the electrodermal reactivity to acute heat pain.	Table 1,2	12	MNI	activation		thermal		left		leg		pain > innocuous	43
Dunckley 2005a	Cortical processing of visceral and somatic stimulation: differentiating pain intensity from unpleasantness.	Table 1 (Left foot)	10	MNI					left		foot			18
Dunckley 2005a	Cortical processing of visceral and somatic stimulation: differentiating pain intensity from unpleasantness.	Table 1 (Rectum)	10	MNI			mechanical	non-thermal				visceral		15
Dunckley 2005a	Cortical processing of visceral and somatic stimulation: differentiating pain intensity from unpleasantness.	Table 1 (Midline back; Left foot)	10	MNI			thermal							37
Dunckley 2005a	Cortical processing of visceral and somatic stimulation: differentiating pain intensity from unpleasantness.	Table 1	10	MNI	activation								pain > rest	52
Eisenblatter 2017	Brain mechanisms of abnormal temperature perception in cold allodynia induced by ciguatoxin.	Table 2	12	Tal	activation	male	thermal		right		foot		pain > innocuous	8
Elsenbruch 2009	Affective disturbances modulate the neural processing of visceral pain stimuli in irritable bowel syndrome: an fMRI study.	Table 2 (Controls)	12	Tal	activation	female	mechanical	non-thermal				visceral	pain > rest	2
Esser 2017	Brain Activation during Perception and Anticipation of Dyspnea in Chronic Obstructive Pulmonary Disease	Table S2	21	MNI	activation		chemical	non-thermal					pain > innocuous	11
Ettlin 2009	Interindividual differences in the perception of dental stimulation and related brain activity.	Table 3 (Without rating)	14	MNI	activation		electrical	non-thermal					pain > rest	9
Farmer 2013	Psychophysiological responses to pain identify reproducible human clusters.	Table 2	29	Tal	activation		mechanical	non-thermal				visceral	pain > rest	37
Farrell 2012	Neural correlates coding stimulus level and perception of capsaicin-evoked urge-to-cough in humans	Table 1	16	MNI	activation		chemical	non-thermal					pain > innocuous	84
Farrell 2014	Functionally connected brain regions in the network activated during capsaicin inhalation.	Table 1	17	MNI	activation		chemical	non-thermal					pain > innocuous	31
Fehse 2015	Placebo Responses to Original vs. Generic ASA Brands During Exposure to Noxious Heat: A Pilot fMRI Study of Neurofunctional Correlates.	Table 1	30	MNI	activation	male	thermal		left	arm			pain > rest	8
Ferris 2016	Increased pain communication following multiple group memberships salience leads to a relative reduction in pain-related brain activity	emailed coordinates for whole-brain results of "Painful minus non-painful stimulation" contrast	20	MNI	activation		mechanical	non-thermal		hand			pain > innocuous	4
Forkmann 2013	Pain-specific modulation of hippocampal activity and functional connectivity during visual encoding.	Table 1 (Pain-related neuronal activation[(pain + pic) > (pic only)])	23	MNI	activation		thermal		left	arm			pain > rest	13
Frankenstein 2001	Distraction modulates anterior cingulate gyrus activations during the cold pressor test.	Table 1 (Cold pressor test, only coordinates passing corrected p < 0.05)	10	MNI	activation		thermal		right		foot		pain > rest	4
Freund 2007	Cortical correlates of perception and suppression of electrically induced pain.	Table 2 (Left p-r)	15	Tal					left					6
Freund 2007	Cortical correlates of perception and suppression of electrically induced pain.	Table 2 (Right p-r)	15	Tal					right					5
Freund 2007	Cortical correlates of perception and suppression of electrically induced pain.	Table 2 (Right p-r; Left p-r)	15	Tal	activation		electrical	non-thermal		hand			pain > rest	11
Freund 2009	Perception and suppression of thermally induced pain: a fMRI study.	Table 2 (Left p-r)	15	MNI					left					5
Freund 2009	Perception and suppression of thermally induced pain: a fMRI study.	Table 2 (Right p-r)	15	MNI					right					5
Freund 2009	Perception and suppression of thermally induced pain: a fMRI study.	Table 2 (Right p-r; Left p-r)	15	MNI	activation		electrical	non-thermal		hand			pain > rest	10
Gard 2012	Pain attenuation through mindfulness is associated with decreased cognitive control and increased sensory processing in the brain.	Table 1,2	31	Tal	activation		electrical	non-thermal	left	arm			pain > rest	27
Geuze 2007	Altered pain processing in veterans with posttraumatic stress disorder.	Table 2 (Fixed Temperature Condition (43 degrees C), Control Subjects)	12	Tal	activation	male	thermal		right	hand			pain > rest	23
Godinho 2012	How the pain of others enhances our pain: searching the cerebral correlates of 'compassional hyperalgesia'	Table 1	16	Tal	activation		electrical	non-thermal		hand			pain > innocuous	17
Gracely 2002	Functional magnetic resonance imaging evidence of augmented pain processing in fibromyalgia	Table 1	16	Tal	activation		mechanical	non-thermal	left	hand			pain > rest	25
Grant 2011	A non-elaborative mental stance and decoupling of executive and pain-related cortices predicts low pain sensitivity in Zen meditators.	Table S1	26	Tal	activation	male	thermal		left		leg		pain > innocuous	49
Gu 2016	Neural Activities Underlying the Feedback Express Salience Prediction Errors for Appetitive and Aversive Stimuli	Supplementary Table S2	30	MNI	activation		electrical	non-thermal	left	hand			pain > rest	29
Guleria 2017	Mapping of brain activations to rectal balloon distension stimuli in male patients with irritable bowel syndrome using functional magnetic resonance imaging	Table 2 (Healthy controls)	10	MNI	activation	male	mechanical	non-thermal				visceral	pain > rest	5
Gundel 2008	Altered cerebral response to noxious heat stimulation in patients with somatoform pain disorder.	Table 2 (Controls)	13	MNI	activation	female	thermal		left	arm			pain > rest	13
Habig 2017	Low threshold unmyelinated mechanoafferents can modulate pain.	Table 1 (A. Bold responses (healthy subjects), heat pain)	20	MNI	activation	male	thermal		left		foot		pain > rest	11
Hahn 2013	Comparing neural response to painful electrical stimulation with functional MRI at 3 and 7 T.	emailed coordinates for main effect of 3T and main effect of 7T	22	MNI	activation		electrical	non-thermal	left	hand			pain > rest	64
Hansen 2015	The Effect of Oral Morphine on Pain-Related Brain Activation - An Experimental Functional Magnetic Resonance Imaging Study.	Table 1 ((A) Pain-induced effect (n = 16))	16	MNI	activation		thermal		right	arm			pain > rest	6
Heckel 2011	Aversive faces activate pain responsive regions in the brain	Table S1	15	MNI	activation		thermal		left	arm			pain > innocuous	4
Hu 2015	The primary somatosensory cortex and the insula contribute differently to the processing of transient and sustained nociceptive and non-nociceptive somatosensory inputs.	Table S2 (Nociceptive (to transient stimuli))	30	MNI	activation		electrical	non-thermal	left	hand			pain > innocuous	10
Iannilli 2008	Trigeminal activation using chemical, electrical, and mechanical stimuli.	Table 1	18	Tal			chemical	non-thermal						21
Iannilli 2008	Trigeminal activation using chemical, electrical, and mechanical stimuli.	Table 2	18	Tal			electrical	non-thermal						24
Iannilli 2008	Trigeminal activation using chemical, electrical, and mechanical stimuli.	Table 1,2	18	Tal	activation				right				pain > rest	45
Ibinson 2013	Pain does not follow the boxcar model: temporal dynamics of the BOLD fMRI signal during constant current painful electric nerve stimulation.	Table 1	14	MNI	activation		electrical	non-thermal	right	hand			pain > rest	10
Jahn 2016	Distinct Regions within Medial Prefrontal Cortex Process Pain and Cognition.	Table 1 and "Effects of pain and conflict" under "Imaging results" in Results section	26	MNI	activation		electrical	non-thermal	left	hand			pain > innocuous	7
Jensen 2015	A Neural Mechanism for Nonconscious Activation of Conditioned Placebo and Nocebo Responses.	Table 1	24	MNI	activation		thermal		left	arm			pain > innocuous	4
Kamping 2016	Contextual modulation of pain in masochists: involvement of the parietal operculum and insula.	S6, controls only	16	MNI	activation		thermal		left	hand			pain > rest	15
Kattoor 2013	Fear Conditioning in an Abdominal Pain Model: Neural Responses during Associative Learning and Extinction in Healthy Subjects	Table 1	19	MNI	activation		mechanical	non-thermal				visceral	pain > rest	14
Kim 2013b	Evaluation of the effectiveness of pregabalin in alleviating pain associated with fibromyalgia: using functional magnetic resonance imaging study.	Table 1	11	MNI	activation	female	mechanical	non-thermal	left	hand			parametric	9
Kobuch 2017	Central circuitry responsible for the divergent sympathetic responses to tonic muscle pain in humans.	Table 1	37	MNI	activation		mechanical	non-thermal	right		leg		pain > rest	13
Kobuch 2018	Muscle sympathetic nerve activity-coupled changes in brain activity during sustained muscle pain	Table 3 (Signal intensity increases)	37	MNI	activation		mechanical	non-thermal	right		foot		pain > rest	8
Kong 2006	Using fMRI to dissociate sensory encoding from cognitive evaluation of heat pain intensity.	Table 1	16	MNI	activation		thermal		right	arm			pain > innocuous	13
Kong 2010	Exploring the brain in pain: activations, deactivations and their relation.	Table 3	61	MNI	activation		thermal		right	arm			pain > innocuous	21
Koyama 2005	The subjective experience of pain: Where expectations become reality	Table 1 (Pain)	10	Tal	activation		thermal		right		leg		pain > rest	19
Kross 2011	Social rejection shares somatosensory representations with physical pain.	Table S2	40	Tal	activation		thermal		left	arm			pain > innocuous	73
LaCesa 2014	fMRI pain activation in the periaqueductal gray in healthy volunteers during the cold pressor test.	Table 1	12	MNI	activation		thermal		left	hand			pain > rest	24
Ladabaum 2007	Gastric fundic distension activates fronto-limbic structures but not primary somatosensory cortex: a functional magnetic resonance imaging study.	Table 2	10	MNI	activation		mechanical	non-thermal				visceral	pain > rest	39
Landgrebe 2008	Neuronal correlates of symptom formation in functional somatic syndromes: a fMRI study.	Table 2 (Thermal stimulation versus baseline for the control group)	15	MNI	activation		thermal		left	arm			pain > rest	10
Lee 2008	Identifying brain activity specifically related to the maintenance and perceptual consequence of central sensitization in humans.	Supplementary	15	MNI	activation		mechanical	non-thermal	right		foot		pain > innocuous	17
Lee 2015	When pain is not only pain: inserting needles into the body evokes distinct reward-related brain responses in the context of a treatment.	Table 1	24	MNI	activation		mechanical	non-thermal	left		foot		pain > rest	6
Leung 2016a	Diminished supraspinal pain modulation in patients with mild traumatic brain injury.	Table 3	15	Tal	activation		thermal		left		leg		pain > rest	5
Lindstedt 2011	Evidence for thalamic involvement in the thermal grill illusion: an FMRI study.	Table 1	20	MNI	activation		thermal		left		leg		pain > innocuous	6
Lloyd 2008	Differences in low back pain behavior are reflected in the cerebral response to tactile stimulation of the lower back.	Table 1 (Healthy controls)	17	MNI	activation		mechanical	non-thermal					pain > rest	9
Loggia 2012	Disentangling linear and nonlinear brain responses to evoked deep tissue pain.	Table 1 (constant+)	16	MNI	activation		mechanical	non-thermal	left		leg		pain > rest	13
Loggia 2014	Disrupted Brain Circuitry for Pain-Related Reward/Punishment in Fibromyalgia	Table S2 (controls,activation)	14	MNI	activation		mechanical	non-thermal	right		leg		pain > rest	24
Loken 2017	Low-threshold mechanoreceptors play a frequency-dependent dual role in subjective ratings of mechanical allodynia	Fig 3 (coordinates corresponding to B)	19	MNI	activation		mechanical	non-thermal	left	arm			pain > innocuous	4
Longo 2012	Linking pain and the body: neural correlates of visually induced analgesia.	Table 1	13	MNI	activation		thermal		right	hand			pain > rest	30
Lopez-Sola 2010a	Dynamic assessment of the right lateral frontal cortex response to painful stimulation.	Table 1	25	Tal	activation		mechanical	non-thermal	right	hand			pain > rest	19
Lopez-Sola 2010b	Effects of duloxetine treatment on brain response to painful stimulation in major depressive disorder	Table 2 (Controls activations)	20	MNI	activation	female	thermal		right	arm			pain > rest	8
Lu 2004	Neuronal correlates of gastric pain induced by fundus distension: a 3T-fMRI study.	Table 3	10	Tal	activation		mechanical	non-thermal				visceral	pain > innocuous	35
Lui 2008	Touch or pain? Spatio-temporal patterns of cortical fMRI activity following brief mechanical stimuli.	Table 3 (Clusters more active during pain perception as compared to touch perception)	14	MNI	activation		mechanical	non-thermal	right	hand			pain > innocuous	5
Lutz 2013	Altered anterior insula activation during anticipation and experience of painful stimuli in expert meditators.	Supplementary Table S1	14	Tal	activation		thermal		left	arm			pain > innocuous	10
Lynn 2016	Voluntary inhibition of pain avoidance behavior: an fMRI study.	Table 1 (effect of pain level, median split: high pain > low pain)	20	MNI	activation		thermal			arm			pain > innocuous	2
Maeda 2011	Human brain activity associated with painful mechanical stimulation to muscle and bone.	Table 2	12	MNI	activation		mechanical	non-thermal	right		leg		pain > rest	22
Maihofner 2004	Neural activation during experimental allodynia: a functional magnetic resonance imaging study.	Table 1	11	Tal	activation		mechanical	non-thermal	left	arm			pain > innocuous	7
Maihofner 2005	Differential coding of hyperalgesia in the human brain: A functional MRI study	Table 1 (Pin-prick stimulation)	12	Tal			mechanical	non-thermal						9
Maihofner 2005	Differential coding of hyperalgesia in the human brain: A functional MRI study	Table 1 (Thermal stimulation)	12	Tal			thermal							11
Maihofner 2005	Differential coding of hyperalgesia in the human brain: A functional MRI study	Table 1	12	Tal	activation				left	arm			pain > rest	20
Maihofner 2006	Secondary somatosensory cortex is important for the sensory-discriminative dimension of pain: A functional MRI study	Table 1 (Impact-pain-related activations)	14	Tal			mechanical	non-thermal						21
Maihofner 2006	Secondary somatosensory cortex is important for the sensory-discriminative dimension of pain: A functional MRI study	Table 1 (Heat-pain-related activations)	14	Tal			thermal							18
Maihofner 2006	Secondary somatosensory cortex is important for the sensory-discriminative dimension of pain: A functional MRI study	Table 1 (Heat-pain-related activations; Impact-pain-related activations)	14	Tal	activation				right	arm			pain > rest	39
Maihofner 2011	Activation of central sympathetic networks during innocuous and noxious somatosensory stimulation.	Table 1 (Noxious stimulation versus tactile stimulation, Noxious stimulation > tactile stimulation)	12	Tal	activation		mechanical	non-thermal	left	hand			pain > innocuous	16
Mainero 2007	Mapping the spinal and supraspinal pathways of dynamic mechanical allodynia in the human trigeminal system using cardiac-gated fMRI.	Table 1	11	Tal	activation	male	mechanical	non-thermal	right				pain > innocuous	17
Markl 2013	Brain processing of pain in patients with unresponsive wakefulness syndrome	Table 2	15	MNI	activation		electrical	non-thermal	left	hand			pain > rest	8
Martin 2013	A pilot functional MRI study of the effects of prefrontal rTMS on pain perception.	Table 2	23	Tal	activation		thermal		left	arm			pain > rest	6
Mayhew 2013	Intrinsic variability in the human response to pain is assembled from multiple, dynamic brain processes.	Table 1 (shaded red)	16	MNI	activation		thermal		right		leg		pain > rest	19
Meier 2015	The human brain response to dental pain relief.	Table: (A) Noxious stimulation > baseline, pain phase	14	MNI	activation	male	electrical	non-thermal	left				pain > rest	11
Misra 2015	Neuroimaging Evidence of Motor Control and Pain Processing in the Human Midcingulate Cortex.	Table 2	15	MNI	activation		thermal		right	hand			pain > rest	25
Moana-Filho 2015	Amplified Brain Processing of Dentoalveolar Pressure Stimulus in Persistent Dentoalveolar Pain Disorder Patients.	Table 5 (Control subjective- pain match)	13	MNI	activation		mechanical	non-thermal					pain > rest	1
Mobascher 2009a	Fluctuations in electrodermal activity reveal variations in single trial brain responses to painful laser stimuli--a fMRI/EEG study.	Table 1	12	MNI	activation	male	thermal		left	hand			pain > rest	17
Mobascher 2009b	Laser-evoked potential P2 single-trial amplitudes covary with the fMRI BOLD response in the medial pain system and interconnected subcortical structures.	Table 1	20	MNI	activation	male	thermal		left	hand			pain > rest	17
Mobascher 2010a	The val158met polymorphism of human catechol-O-methyltransferase (COMT) affects anterior cingulate cortex activation in response to painful laser stimulation.	Table 1	57	MNI	activation		thermal		left	hand			pain > rest	17
Mobascher 2010b	Brain activation patterns underlying fast habituation to painful laser stimuli.	Table 1	32	MNI	activation		thermal		left	hand			pain > rest	17
Mochizuki 2007	Neural correlates of perceptual difference between itching and pain: a human fMRI study	Table 2	14	MNI	activation	male	thermal		left	arm			pain > innocuous	7
Mohr 2008	Dissociable neural activity to self- vs. externally administered thermal hyperalgesia: a parametric fMRI study.	Table 1	17	MNI	activation	male	thermal		right		leg		pain > innocuous	31
Moisset 2010	Anatomical connections between brain areas activated during rectal distension in healthy volunteers: a visceral pain network.	Table 2	11	Tal	activation	female	mechanical	non-thermal				visceral	pain > rest	21
Morrison 2004	Vicarious responses to pain in anterior cingulate cortex: is empathy a multisensory issue?	Table 1 (Pain Compared With Neutral Stimulus (Pain-Neutral))	14	Tal	activation		mechanical	non-thermal	left	hand			pain > innocuous	5
Moulton 2011	Painful heat reveals hyperexcitability of the temporal pole in interictal and ictal migraine States	Table 4	11	MNI	activation		thermal						pain > rest	45
Moulton 2012	BOLD responses in somatosensory cortices better reflect heat sensation than pain.	Table 1	12	MNI	activation		thermal		right				pain > rest	11
Naglatzki 2012	Cerebral somatic pain modulation during autogenic training in fMRI.	Table 1 (Non-AT)	13	Tal	activation		electrical	non-thermal		arm			pain > rest	8
Nickel 2014	Brain correlates of short-term habituation to repetitive electrical noxious stimulation.	Table S3 (precondition: activations)	48	Tal	activation		electrical	non-thermal	right	arm			pain > rest	25
Niddam 2002	Event-related functional MRI study on central representation of acute muscle pain induced by electrical stimulation.	Table 3	10	Tal	activation	male	electrical	non-thermal	left	hand			pain > innocuous	32
Obermann 2009	Temporal summation of trigeminal pain in human anterior cingulate cortex.	Table 3	11	Tal	activation		electrical	non-thermal					pain > rest	11
Ochsner 2006	Neural correlates of individual differences in pain-related fear and anxiety.	Table 1	13	MNI	activation		thermal		right	arm			pain > innocuous	19
Oertel 2008	Differential opioid action on sensory and affective cerebral pain processing.	Table 1 (at 0 ng/ml)	16	MNI	activation		chemical	non-thermal	right				pain > rest	39
Oertel 2012	Separating brain processing of pain from that of stimulus intensity.	Table 1	24	MNI	activation		chemical	non-thermal	right				pain > rest	16
Orenius 2017	The interaction of emotion and pain in the insula and secondary somatosensory cortex.	Table 3 (Laser > Baseline)	16	MNI	activation	male	thermal		left	hand			pain > rest	4
Oshiro 2007	Brain mechanisms supporting spatial discrimination of pain.	Supplementary Table 1 (Pain)	12	MNI	activation		thermal		left		leg		pain > rest	15
Oshiro 2009	Brain mechanisms supporting discrimination of sensory features of pain: a new model.	Supplementary Table 1 (Pain)	12	MNI	activation		thermal		left		leg		pain > rest	23
Pazmany 2017	Brain responses to vestibular pain and its anticipation in women with Genito-Pelvic Pain/Penetration Disorder.	Table 1 (HC: certain_pain - safe_no pain)	15	MNI	activation	female	mechanical	non-thermal					pain > rest	26
Peltz 2011	Functional connectivity of the human insular cortex during noxious and innocuous thermal stimulation.	Table 1 (Activations during noxious heat; Activations during noxious cold)	11	Tal	activation		thermal		left	arm			pain > rest	40
Perini 2013	Where pain meets action in the human brain.	Table 1 (Main effect: pain (all pain > all nonpain))	18	Tal	activation		thermal		left	hand			pain > innocuous	7
Perlaki 2015	Pain-related autonomic response is modulated by the medial prefrontal cortex: An ECG-fMRI study in men.	Table 2 (a: act in VAS7-VAS1)	18	MNI	activation	male	thermal		right	arm			pain > innocuous	8
Perrotta 2017	Temporal summation of the nociceptive withdrawal reflex involves deactivation of posterior cingulate cortex.	Table 2 (SING)	19	Tal	activation		electrical	non-thermal	right		leg		pain > rest	9
Petschow 2016	Central Pain Processing in Early-Stage Parkinson's Disease: A Laser Pain fMRI Study.	Table 4 (HPS_HC > baseline)	13	MNI	activation		thermal		right		foot		pain > rest	17
Piche 2010	Dissection of perceptual, motor and autonomic components of brain activity evoked by noxious stimulation.	Table 1, S2	11	MNI	activation		electrical	non-thermal	right		foot		pain > rest	45
Pogatzki-Zahn 2010	Coding of incisional pain in the brain: a functional magnetic resonance imaging study in human volunteers.	Table 2 (PI 1: 0-2 min after Incision--Incision)	30	Tal	activation	male	mechanical	non-thermal	right	arm			pain > rest	19
Pujol 2017	Brain imaging of pain sensitization in patients with knee osteoarthritis.	Suppl. Table 5 (Control subjects)	19	MNI	activation		thermal		right	arm			pain > rest	9
Quiton 2014	Intersession reliability of fMRI activation for heat pain and motor tasks	Table 4	14	Tal	activation		thermal		left	arm			pain > rest	17
Roberts 2008	Contact heat evoked potentials using simultaneous EEG and fMRI and their correlation with evoked pain	Table 2	10	MNI	activation		thermal		left	arm			pain > rest	17
Rodriguez-Raecke 2010	Insular cortex activity is associated with effects of negative expectation on nociceptive long-term habituation.	Table 1	38	MNI	activation		thermal		left	arm			pain > rest	13
Rosenberger 2009	Effects of psychological stress on the cerebral processing of visceral stimuli in healthy women.	text under FMRI RESULTS	14	Tal	activation	female	mechanical	non-thermal				visceral	pain > innocuous	1
Rottmann 2010	Long-term depression of pain-related cerebral activation in healthy man: An fMRI study	Table 1 (pre-LFS)	17	Tal	activation	male	electrical	non-thermal	right	hand			pain > rest	21
Roy 2009	Cerebral and spinal modulation of pain by emotions	Table S1 (Electrical stimulations)	12	MNI	activation		electrical	non-thermal	right		foot		pain > rest	25
Rubio 2015	Uncertainty in anticipation of uncomfortable rectal distension is modulated by the autonomic nervous system - A fMRI study in healthy volunteers	Table 5 (A: "standard model")	15	MNI	activation		mechanical	non-thermal				visceral	pain > rest	4
Russo 2012	Pain processing in patients with migraine: an event-related fMRI study during trigeminal nociceptive stimulation.	Table 3 (53 degrees C)	16	Tal	activation		thermal						pain > rest	14
Rutgen 2015	Placebo analgesia and its opioidergic regulation suggest that empathy for pain is grounded in self pain.	Table S1	53	MNI	activation		electrical	non-thermal	left	hand			pain > innocuous	19
Salomons 2015	Neural emotion regulation circuitry underlying anxiolytic effects of perceived control over pain.	Table 1B	52	MNI	activation		thermal		left	arm			pain > rest	14
Scheef 2012	An fMRI study on the acute effects of exercise on pain processing in trained athletes.	Table 4 (A, C)	20	MNI	activation	male	thermal		right	arm			pain > innocuous	58
Schenk 2017	Suppression of Striatal Prediction Errors by the Prefrontal Cortex in Placebo Hypoalgesia.	Imaging results > Painful thermal stimulation	44	MNI	activation		thermal		left	arm			pain > rest	11
Schmahl 2006	Neural correlates of antinociception in borderline personality disorder.	Table 2 (Fixed Temperature (43 degrees C), Controls)	12	Tal	activation	female	thermal		right	hand			pain > rest	13
Schoell 2010	The effect of opioid receptor blockade on the neural processing of thermal stimuli.	Table 2 (Main Effect of Intensity)	16	MNI	activation		thermal		left	arm			pain > innocuous	13
Schulte 2016	Physiological brainstem mechanisms of trigeminal nociception: An fMRI study at 3T	Table 1	21	MNI	activation		chemical	non-thermal	left				pain > rest	15
Schulz-Stubner 2004	Clinical hypnosis modulates functional magnetic resonance imaging signal intensities and pain perception in a thermal stimulation paradigm.	Table 1	12	Tal	activation	NR act	thermal		left	arm			pain > rest	24
Seidel 2015	Uncertainty during pain anticipation: the adaptive value of preparatory processes.	Table 3 (certain pain > certain no pain)	25	MNI	activation		electrical	non-thermal	left	hand			pain > innocuous	7
Seifert 2007	Representation of cold allodynia in the human brain--a functional MRI study.	Table 2 (Noxious cold versus innocuous cold, Noxious cold > innocuous cold)	12	Tal	activation		thermal		right	arm			pain > innocuous	1
Seminowicz 2006	Cortical responses to pain in healthy individuals depends on pain catastrophizing	Table 1 (Moderate pain)	22	Tal	activation		electrical	non-thermal	left	hand			pain > rest	12
Seminowicz 2007	Interactions of pain intensity and cognitive load: the brain stays on task.	Table 1	23	Tal	activation		electrical	non-thermal	left	hand			pain > innocuous	7
Sevel 2015	Effective connectivity predicts future placebo analgesic response: A dynamic causal modeling study of pain processing in healthy controls.	Table 1	24	MNI	activation		thermal				foot		pain > rest	28
Shelton 2012	Mapping pain activation and connectivity of the human habenula.	Table 1	11	MNI	activation	male	thermal		left		foot		pain > rest	50
Shenoy 2011	Functional MRI brain imaging studies using the Contact Heat Evoked Potential Stimulator (CHEPS) in a human volunteer topical capsaicin pain model	Table 1 (Precapsaicin)	12	Tal	activation		thermal		left	arm			pain > rest	14
Shinozaki 2016	Spatial and Temporal Brain Responses to Noxious Heat Thermal Stimuli in Burning Mouth Syndrome.	Figure 3 (Cont Palm)	15	MNI						hand				12
Shinozaki 2016	Spatial and Temporal Brain Responses to Noxious Heat Thermal Stimuli in Burning Mouth Syndrome.	Figure 3 (Cont Palm; Cont Lip)	15	MNI	activation	female	thermal		right				pain > rest	17
Sinke 2016	Expectations impact short-term memory through changes in connectivity between attention- and task-related brain regions.	Table 2 (Pain-related neuronal activation (pain > control))	43	MNI	activation		thermal		left	arm			pain > rest	10
Sinke 2017	Expectation influences the interruptive function of pain: Behavioural and neural findings.	Table 1 (Pain-related neuronal activation (pain > control))	42	MNI	activation		thermal		left	arm			pain > rest	13
Smith 2011	fMRI and MEG analysis of visceral pain in healthy volunteers.	Table 1 (Pain block)	14	MNI	activation	female	mechanical	non-thermal				visceral	pain > rest	9
Song 2006	Cortical effects of anticipation and endogenous modulation of visceral pain assessed by functional brain MRI in irritable bowel syndrome patients and healthy controls.	Table 3	12	Tal	activation	female	mechanical	non-thermal				visceral	pain > rest	12
Sprenger 2015	Spinal cord-midbrain functional connectivity is related to perceived pain intensity: a combined spino-cortical FMRI study.	Table 1 (High intensity > low intensity)	17	MNI	activation		thermal		left	arm			pain > innocuous	16
Sprenger 2018	Altered signaling in the descending pain-modulatory system after short-term infusion of the ‚àö√â¬¨‚Ä¢‚àö√á¬¨¬µ-Opioid agonist remifentanil	Table 4 (painful phase)	38	MNI	activation	male	thermal		left	arm			pain > rest	32
Stammler 2008	Functional imaging of sensory decline and gain induced by differential noxious stimulation.	Table 1 (Pin-prick stimulation pre)	12	Tal	activation		mechanical	non-thermal	right	arm			pain > rest	17
Stankewitz 2010	A new trigemino-nociceptive stimulation model for event-related fMRI.	Table 1	20	MNI	activation		chemical	non-thermal	right				pain > rest	23
Starr 2009	Roles of the Insular Cortex in the Modulation of Pain: Insights from Brain Lesions	Table 2 (Controls' side of stimulation)	13	MNI	activation		thermal				leg		pain > rest	34
Stoeckel 2016	Brain Responses during the Anticipation of Dyspnea.	Table 3	46	MNI	activation		chemical	non-thermal					pain > innocuous	15
Strigo 2013a	Altered insula activation during pain anticipation in individuals recovered from anorexia nervosa: evidence of interoceptive dysregulation.	Supplementary Table (CW)	10	Tal	activation	female	thermal		left	arm			pain > rest	11
Strigo 2013b	Decreased frontal regulation during pain anticipation in unmedicated subjects with major depressive disorder.	Supplementary Table 1	22	Tal	activation		thermal		left	arm			pain > innocuous	9
Takahashi 2011	Painful muscle stimulation preferentially activates emotion-related brain regions compared to painful skin stimulation.	Table 3 (Response to muscle pain (unrelated to intensity, MI); Response to skin pain (unrelated to intensity, SI))	13	MNI	activation	male	electrical	non-thermal	left		leg		pain > rest	34
Talmi 2009	How humans integrate the prospects of pain and reward during choice.	Main effect of pain (in supplementary)	18	MNI	activation		electrical	non-thermal	left	hand			pain > innocuous	8
Tan 2015	Altered brain activation in early drug-naive Parkinson's disease during heat pain stimuli: An fMRI study	Table 2	17	MNI	activation		thermal		right	arm			pain > rest	15
Tedeschi 2015	Inferences of Others' Competence Reduces Anticipation of Pain When under Threat.	emailed coordinates for the contrast of "direct effects of receiving a shock by comparing activity during the 3-sec window immediately following a shock" versus "the same window from the red screen trials in the control block, when participants were told a shock would have occurred"	21	MNI	activation		electrical	non-thermal	left	hand			pain > rest	97
Tessitore 2018	Central pain processing in drug-naive pain-free patients with Parkinson's disease	emailed coordinates for Figure e1A--Main Effects (Group: HCs)	18	Tal	activation		thermal			arm			pain > rest	14
Theysohn 2014	Acupuncture-related modulation of pain-associated brain networks during electrical pain stimulation: a functional magnetic resonance imaging study.	Table 1 (baseline)	14	MNI	activation		electrical	non-thermal	left		foot		pain > rest	10
Tseng 2010	Distinct and shared cerebral activations in processing innocuous versus noxious contact heat revealed by functional magnetic resonance imaging	Table 2	12	MNI	activation		thermal		right		foot		pain > innocuous	7
Tseng 2013	Effect of aging on the cerebral processing of thermal pain in the human brain.	Supplementary Table	23	MNI	activation		thermal		right		foot		pain > rest	11
Tseng 2015	Brain imaging signatures of the relationship between epidermal nerve fibers and heat pain perception	Table S1	17	MNI	activation		thermal		right		foot		pain > innocuous	18
Tseng 2017	Determining the Neural Substrate for Encoding a Memory of Human Pain and the Influence of Anxiety.	Table 2 (P and (P>V))	20	MNI	activation		thermal		left	hand			pain > innocuous	30
Vachon-Presseau 2013	The stress model of chronic pain: evidence from basal cortisol and hippocampal structure and function in humans	Supplementary Table 1 (Healthy participants)	18	MNI	activation		thermal				leg		pain > innocuous	15
van den Bosch 2013	Standard and individually determined thermal pain stimuli induce similar brain activations.	Table 1	20	MNI	activation		thermal		right	hand			pain > innocuous	7
Vanhaudenhuyse 2009	Pain and non-pain processing during hypnosis: a thulium-YAG event-related fMRI study.	Table 2 (Activation in normal wakefulness)	13	MNI	activation		thermal		left	hand			pain > rest	10
von Leupoldt 2008	The unpleasantness of perceived dyspnea is processed in the anterior insula and amygdala	Results > Functional Brain Imaging	14	MNI	activation		chemical	non-thermal					pain > rest	9
von Leupoldt 2009	Dyspnea and pain share emotion-related brain network.	Supplementary Table 2	14	MNI			chemical	non-thermal						23
von Leupoldt 2009	Dyspnea and pain share emotion-related brain network.	Supplementary Table 3	14	MNI			thermal							11
von Leupoldt 2009	Dyspnea and pain share emotion-related brain network.	Supplementary Table 2,3	14	MNI	activation								pain > innocuous	34
Wagner 2009	Reduced heat pain thresholds after sad-mood induction are associated with changes in thalamic activity.	Table 1	38	Tal	activation	female	thermal		left	arm			pain > rest	16
Weiss 2008	Brain activation upon selective stimulation of cutaneous C- and Adelta-fibers.	Table S1, S2	12	Tal	activation	NR act	thermal		left		foot		pain > rest	37
Wiech 2005	Modulation of pain processing in hyperalgesia by cognitive demand	Table 2	15	Tal	activation		thermal		left	arm			pain > innocuous	48
Wiech 2006	Anterolateral prefrontal cortex mediates the analgesic effect of expected and perceived control over pain.	Table 1	12	MNI	activation	female	electrical	non-thermal	left	hand			pain > rest	25
Wiech 2008	An fMRI study measuring analgesia enhanced by religion as a belief system	Table 1	24	MNI	activation		electrical	non-thermal	left	hand			pain > rest	21
Wiech 2010	Anterior insula integrates information about salience into perceptual decisions about pain.	Table S3	16	MNI	activation		thermal		right		foot		pain > innocuous	25
Winston 2014	Relative valuation of pain in human orbitofrontal cortex.	Table 1	21	MNI	activation		electrical	non-thermal	right		foot		pain > rest	21
Woo 2015	Distinct brain systems mediate the effects of nociceptive input and self-regulation on pain.	Table S3, positive	33	MNI	activation		thermal		left	arm			parametric	21
Yang 2012	Neural substrate for facilitation of pain processing during sadness.	Table 1 (Pain Only)	16	MNI	activation	female	electrical	non-thermal	right	hand			pain > rest	4
Yang 2018	Vigilance-related attention systems subserve the discrimination of relative intensity differences between painful stimuli	Table S2	18	MNI	activation		electrical	non-thermal	left	arm			pain > rest	39
Yoshino 2010	Sadness enhances the experience of pain via neural activation in the anterior cingulate cortex and amygdala: An fMRI study	Table 2	15	MNI	activation		electrical	non-thermal	left	arm			pain > rest	9
Youssef 2016	Cortical influences on brainstem circuitry responsible for conditioned pain modulation in humans.	Table 1 (signal intensity increases)	54	MNI	activation		thermal		right				pain > rest	20
Zeidan 2015	Brain mechanisms supporting violated expectations of pain	Supplementary Brain Coordinates (Figure 4: RM ANOVA Main effect of temperature: 50°C > 47°C)	15	MNI	activation		thermal		left		leg		pain > innocuous	5
Ziv 2010	Individual sensitivity to pain expectancy is related to differential activation of the hippocampus and amygdala	Table 1	10	Tal	activation		thermal			arm			pain > rest	15
